# Species Dependent Metabolism of a Covalent nsP2 Protease Inhibitor with *in Vivo* Anti-alphaviral Activity

**DOI:** 10.1101/2025.01.13.632788

**Authors:** Mohammad Anwar Hossain, Abigail K. Mayo, Anirban Ghoshal, Sharon A. Taft-Benz, Elizabeth J. Anderson, Noah L. Morales, Katia D. Pressey, Ava M. Vargason, Kim L. R. Brouwer, Nathaniel J. Moorman, Mark T. Heise, Timothy M. Willson

## Abstract

RA-0002034 (**1**) is a potent covalent inhibitor targeting the alphavirus nsP2 cysteine protease. The species-dependent pharmacokinetics and metabolism of **1** were investigated to evaluate its therapeutic potential. Pharmacokinetic profiling revealed rapid clearance in mice, predominantly mediated by glutathione *S*-transferase (GST)-catalyzed conjugation. This metabolic liability contrasted with slower clearance observed in human hepatocytes and preclinical species such as rats, dogs, and monkeys. Cross-species studies confirmed the dominance of GST-driven metabolism in mice, whereas oxidative pathways were more pronounced in dogs. Despite rapid systemic clearance, **1** achieved antiviral efficacy in mice, reducing CHIKV viral loads in multiple tissues. Initial estimations of human hepatic clearance and half-life extrapolated from animal data indicate that b.i.d. dosing of **1** will be possible to maintain concentrations sufficient for antiviral activity in humans. These cross-species pharmacokinetic and metabolism studies support the continued evaluation of **1** as a promising anti-alphaviral therapeutic.

**Graphical Abstract:** 
