## Supplementary material for "Species Dependent Metabolism of a Covalent nsP2 Protease Inhibitor with *in Vivo* Anti-alphaviral Activity": File S1

### Sheet: Mouse PO CD1
	CD-1 male mouse
	PO (mg/kg)	30
		Time	Concentration (ng/mL)			Mean	SD	CV
		(h)	Mouse 1	Mouse 2	Mouse 3	(ng/mL)	(ng/mL)	(%)
		0.25	1550	914	1090	1184.67	328.398	27.7207
		0.5	632	624	522	592.667	61.3297	10.3481
		1	190	165	116	157	37.6431	23.9765
		2	65.4	127	86.8	93.0667	31.2745	33.6044
		4	17	42.2	13.3	24.1667	15.7265	65.0752
		8	12.5	5.42	2.39	6.77	5.18844	76.6387
		24	BLOQ	BLOQ	BLOQ	BLOQ	NA	NA
	PK parameters	Unit	Mouse 1	Mouse 2	Mouse 3	Mean	SD	CV(%)
	T1/2	h	2.80195	1.3231	1.20654	1.7772	0.889371	50.0435
	Tmax	h	0.25	0.25	0.25	0.25	0	0
	Cmax	ng/mL	1550	914	1090	1184.67	328.398	27.7207
	AUClast	h*ng/mL	941.1	914.19	730.13	861.807	114.826	13.3239
	AUCInf	h*ng/mL	991.629	924.536	734.29	883.485	133.491	15.1095
	AUC_%Extrap_obs	%	5.09559	1.11903	0.566562	2.2604	2.47084	109.31
	MRTInf_obs	h	1.57979	1.4867	1.0238	1.36343	0.297792	21.8414
	AUClast/D	h*mg/mL	31.37	30.473	24.3377	28.7269	3.82755	13.3239

### Sheet: Mouse PO BL6
	C57BL/6 male mouse
	PO (mg/kg) n=3	Cmpd 1	30	30	30	30
	PO (mg/kg) n=3	EA		10	30
	PO (mg/kg) n=3	1-ABT				100
		Time (h)	Mean_Plasma Concentration (ng/mL)
		0.5	744	296	359	439
		1	246	184	212	164
		3	11.7	35.2	113	42.4
		5	2.63	27.7	38.9	22.4
	PK parameters	Unit	Mean_Plasma
	T1/2	h	0.610925	1.46426	1.63517	1.3927
	Tmax	h	0.5	0.5	0.5	0.5
	Cmax	ng/mL	744	296	359	439
	AUClast	h*ng/mL	705.53	476.1	709.4	531.7
	AUCInf	h*ng/mL	707.848	534.616	801.167	576.707
	AUC_%Extrap_obs	%	0.327475	10.9454	11.4542	7.80412
	MRTInf_obs	h	0.834195	2.00124	2.37475	1.72811
	AUClast/D	h*mg/mL	23.5177	15.87	23.6467	17.7233

### Sheet: Mouse PO BL6 TID
	C57BL/6 male mouse
	PO TID (mg/kg)	100
		Time	Concentration (ng/mL)			Mean	SD	CV
		(h)	Mouse 1	Mouse 2	Mouse 3	(ng/mL)	(ng/mL)	(%)
		0.5	3600	3170	3900	3556.67	366.924	10.3165
		1	1010	1010	2010	1343.33	577.35	42.9789
		2	479	478	133	363.333	199.475	54.9014
		4	51.6	56.2	52.2	53.3333	2.50067	4.68875
		8	66.3	59.6	88.4	71.4333	15.0706	21.0974
		10	459	263	553	425	147.959	34.814
		16	44.7	150	83.8	92.8333	53.228	57.3372
		18	214	265	188	222.333	39.1706	17.6179
		24	54.8	33.9	89.2	59.3	27.9233	47.0882
	PK parameters	Unit	Mouse 1	Mouse 2	Mouse 3	Mean	SD	CV(%)
	T1/2	h	3.05287	2.02249	5.57819	3.55119	1.82948	51.5174
	Tmax	h	0.5	0.5	0.5	0.5	0	0
	Cmax	ng/mL	3600	3170	3900	3556.67	366.924	10.3165
	AUClast	h*ng/mL	6664.9	6220.6	7645.6	6843.7	729.132	10.6541
	AUCInf	h*ng/mL	6906.26	6319.51	8363.45	7196.41	1052.4	14.624
	AUC_%Extrap_obs	%	3.49479	1.56523	8.58317	4.54773	3.62552	79.7215
	MRTInf_obs	h	7.63582	7.81582	9.0963	8.18265	0.796351	9.73219
	AUClast/D	h*mg/mL	22.2163	20.7353	25.4853	22.8123	2.43044	10.6541
