## Supplementary material for "Species Dependent Metabolism of a Covalent nsP2 Protease Inhibitor with *in Vivo* Anti-alphaviral Activity": File S2

### Sheet: Rat
	SD male rat
	IV (mg/kg)	10								PO (mg/kg)	30
		Time	Concentration (ng/mL)			Mean	SD	CV			Time	Concentration (ng/mL)			Mean	SD	CV
		(h)	Rat 1	Rat 2	Rat 3	(ng/mL)	(ng/mL)	(%)			(h)	Rat 4	Rat 5	Rat 6	(ng/mL)	(ng/mL)	(%)
		0.0833	8580	10900	13300	10926.7	2360.11	21.5996
		0.25	3980	5360	5690	5010	907.138	18.1066			0.25	2980	1970	3570	2840	809.135	28.4907
		0.5	1110	1470	1990	1523.33	442.418	29.0427			0.5	3280	1660	3360	2766.67	959.236	34.6712
		1	117	133	307	185.667	105.382	56.7586			1	1560	1000	1530	1363.33	315.013	23.1061
		2	8.41	6.93	30	15.1133	12.9135	85.4441			2	557	584	542	561	21.2838	3.7939
		4	1.3	1.58	5.55	2.81	2.37704	84.592			4	246	231	216	231	15	6.49351
		8	BLOQ	BLOQ	1.07	NA	NA	NA			8	51.7	122	189	120.9	68.6566	56.7879
		24	BLOQ	BLOQ	BLOQ	NA	NA	NA			24	BLOQ	BLOQ	BLOQ	NA	NA	NA
	PK parameters	Unit	Rat 1	Rat 2	Rat 3	Mean	SD	CV(%)		PK parameters	Unit	Rat 4	Rat 5	Rat 6	Mean	SD	CV(%)
	Cl_obs	mL/min/kg	56.6361	43.9999	35.2147	45.2836	10.7682	23.7796		T1/2	h	1.75349	2.81199	4.46409	3.00986	1.36609	45.3873
	T1/2	h	0.488469	0.505153	1.29558	0.763066	0.461243	60.446		Tmax	h	0.5	0.25	0.25	0.333333	0.144338	43.3013
	C0	ng/mL	12568.7	15510.8	20282.3	16120.6	3892.79	24.1479		Cmax	ng/mL	3280	1970	3570	2940	852.467	28.9955
	AUClast	h*ng/mL	2941.85	3786.73	4730.87	3819.82	894.971	23.4297		AUClast	h*ng/mL	4821.9	3678	5139	4546.3	768.503	16.9039
	AUCInf	h*ng/mL	2942.76	3787.88	4732.87	3821.17	895.518	23.4357		AUCInf	h*ng/mL	4952.69	4172.93	6356.22	5160.61	1106.39	21.4392
	AUC_%Extrap_obs	%	0.0311314	0.0303989	0.0422568	0.0345957	0.00664481	19.207		AUC_%Extrap_obs	%	2.64075	11.8606	19.1501	11.2171	8.27345	73.7572
	MRTInf_obs	h	0.213096	0.211307	0.260183	0.228195	0.0277165	12.1459		MRTInf_obs	h	1.77653	3.26574	4.21944	3.08724	1.2312	39.8802
	AUClast/D	h*mg/mL	294.185	378.673	473.087	381.982	89.4971	23.4297		AUClast/D	h*mg/mL	160.73	122.6	171.3	151.543	25.6168	16.9039
	Vss_obs	L/kg	0.724135	0.55785	0.549736	0.610574	0.0984307	16.121		F	%	42.0779	32.0958	44.8451	39.6729	6.70628	16.9039

### Sheet: Dog
	Beagle male dog
	IV (mg/kg)	10								PO (mg/kg)	30
		Time	Concentration (ng/mL)			Mean	SD	CV			Time	Concentration (ng/mL)			Mean	SD	CV
		(h)	Dog 1	Dog 2	Dog 3	(ng/mL)	(ng/mL)	(%)			(h)	Dog 4	Dog 5	Dog 6	(ng/mL)	(ng/mL)	(%)
		0	BLOQ	BLOQ	BLOQ	NA	NA	NA			0	BLOQ	BLOQ	BLOQ	NA	NA	NA
		0.0833	8190	8500	12900	9863.33	2634.39	26.709
		0.25	5430	5470	6990	5963.33	889.344	14.9135			0.25	2920	1050	7850	3940	3512.88	89.1593
		0.5	4710	3250	4970	4310	927.146	21.5115			0.5	6320	6520	8640	7160	1285.61	17.9555
		1	2630	763	2160	1851	971.099	52.4635			1	3670	4630	4790	4363.33	605.75	13.8827
		2	409	42	158	203	187.593	92.4102			2	520	2830	808	1386	1258.8	90.8228
		4	17.2	1.58	2.27	7.01667	8.82577	125.783			4	102	94.6	83.9	93.5	9.1	9.73262
		8	BLOQ	BLOQ	BLOQ	NA	NA	NA			8	2.04	4.7	2.13	2.95667	1.51044	51.086
		24	BLOQ	BLOQ	BLOQ	NA	NA	NA			24	BLOQ	BLOQ	BLOQ	NA	NA	NA
	PK parameters	Unit	Dog 1	Dog 2	Dog 3	Mean	SD	CV(%)		PK parameters	Unit	Dog 4	Dog 5	Dog 6	Mean	SD	CV(%)
	Cl_obs	mL/min/kg	23.9718	37.0493	22.1635	27.7282	8.12277	29.2943		T1/2	h	0.744304	0.678511	0.707621	0.710146	0.0329687	4.64253
	T1/2	h	0.416696	0.346579	0.306362	0.356545	0.055838	15.6608		Tmax	h	0.5	0.5	0.5	0.5	0	0
	C0	ng/mL	10046	10581.8	17492.4	12706.7	4153.15	32.6847		Cmax	ng/mL	6320	6520	8640	7160	1285.61	17.9555
	AUClast	h*ng/mL	6942.26	4497.72	7518.87	6319.62	1603.93	25.3802		AUClast	h*ng/mL	6942.58	10718.2	10263	9307.91	2061.05	22.1429
	AUCInf	h*ng/mL	6952.6	4498.51	7519.87	6323.66	1605.87	25.3947		AUCInf	h*ng/mL	6944.77	10722.8	10265.1	9310.9	2061.87	22.1447
	AUC_%Extrap_obs	%	0.148722	0.0175616	0.0133421	0.0598752	0.0769723	128.555		AUC_%Extrap_obs	%	0.0315426	0.0429063	0.0211831	0.0318773	0.0108655	34.0852
	MRTInf_obs	h	0.656878	0.37586	0.470434	0.501057	0.14299	28.5376		MRTInf_obs	h	1.00169	1.35248	0.895032	1.08307	0.239333	22.0977
	AUClast/D	h*mg/mL	694.226	449.772	751.887	631.962	160.393	25.3802		AUClast/D	h*mg/mL	231.419	357.273	342.099	310.264	68.7015	22.1429
	Vss_obs	L/kg	0.944794	0.835521	0.625588	0.801968	0.162227	20.2286		F	%	36.6192	56.534	54.1328	49.0953	10.8712	22.1429

### Sheet: Monkey
	Cyno male monkey
	IV (mg/kg)	10								PO (mg/kg)	30
		Time	Concentration (ng/mL)			Mean	SD	CV			Time	Concentration (ng/mL)			Mean	SD	CV
		(h)	Monkey 1	Monkey 2	Monkey 3	(ng/mL)	(ng/mL)	(%)			(h)	Monkey 4	Monkey 5	Monkey 6	(ng/mL)	(ng/mL)	(%)
		0	BLOQ	BLOQ	BLOQ	NA	NA	NA
		0.0833	4220	3900	4080	4066.67	160.416	3.94466			0.083	BLOQ	BLOQ	BLOQ	NA	NA	NA
		0.25	3250	3040	2600	2963.33	331.713	11.1939			0.25	11.4	65.4	BLOQ	38.4	NA	NA
		0.5	2530	2320	1750	2200	403.609	18.3459			0.5	289	412	60.1	253.7	178.586	70.3926
		1	946	809	733	829.333	107.946	13.016			1	1240	934	643	939	298.531	31.7925
		2	151	167	89.3	135.767	41.0288	30.2201			2	1920	3230	3150	2766.67	734.325	26.5419
		4	7.43	7.41	4.09	6.31	1.9226	30.4691			4	66.8	363	215	214.933	148.1	68.9051
		8	0.664	BLOQ	BLOQ	NA	NA	NA			8	0.799	2.3	1.18	1.42633	0.780231	54.7019
		24	BLOQ	BLOQ	BLOQ	NA	NA	NA			24	BLOQ	BLOQ	BLOQ	NA	NA	NA
	PK parameters	Unit	Monkey 1	Monkey 2	Monkey 3	Mean	SD	CV(%)		PK parameters	Unit	Monkey 4	Monkey 5	Monkey 6	Mean	SD	CV(%)
	Cl_obs	mL/min/kg	50.2967	54.7539	63.8481	56.2996	6.90666	12.2677		T1/2	h	NA	NA	NA	NA	NA	NA
	T1/2	h	0.804581	0.44337	0.407086	0.551679	0.21977	39.8365		Tmax	h	2	2	2	2	0	0
	C0	ng/mL	4804.93	4414.04	5104.08	4774.35	346.037	7.24782		Cmax	ng/mL	1920	3230	3150	2766.67	734.325	26.5419
	AUClast	h*ng/mL	3312.9	3039.18	2607.96	2986.68	355.39	11.8992		AUClast	h*ng/mL	4122.75	6807.24	5877.15	5602.38	1363.17	24.332
	AUCInf	h*ng/mL	3313.67	3043.92	2610.36	2989.32	354.819	11.8696		AUCInf	h*ng/mL	NA	NA	NA	NA	NA	NA
	AUC_%Extrap_obs	%	0.0232597	0.155713	0.0920203	0.0903311	0.066243	73.3335		AUC_%Extrap_obs	%	NA	NA	NA	NA	NA	NA
	MRTInf_obs	h	0.590556	0.589142	0.517556	0.565752	0.0417444	7.37858		MRTInf_obs	h	NA	NA	NA	NA	NA	NA
	AUClast/D	h*mg/mL	331.29	303.918	260.796	298.668	35.539	11.8992		AUClast/D	h*mg/mL	137.425	226.908	195.905	186.746	45.4391	24.332
	Vss_obs	L/kg	1.78218	1.93547	1.9827	1.90012	0.104829	5.51696		F	%	46.0126	75.9733	65.5929	62.5263	15.2139	24.332
